# Metabolic Profiles of Encapsulated Chondrocytes Exposed to Short-Term Simulated Microgravity

**DOI:** 10.1101/2024.07.01.601604

**Authors:** Annika R. Bergstrom, Matthew G. Glimm, Eden A. Houske, Gwendolyn Cooper, Ethan Viles, Marrin Chapman, Katherine Bourekis, Hope D. Welhaven, Priyanka P. Brahmachary, Alyssa K. Hahn, Ronald K. June

**Author notes:** <u>Co-corresponding Authors</u> Ronald K. June, Ph.D. Dept. of Mechanical & Industrial Engineering Montana State University PO Box 173800, Bozeman, MT 59717-3800; ORCID: 0000-0003-0752-4109; Alyssa K. Hahn, Ph.D. Dept. of Biological & Environmental Sciences Carroll College 1601 N Benton Ave, Helena, MT, 59625; ORCID: 0000-0002-8884-2610.

## Abstract

The mechanism by which chondrocytes respond to reduced mechanical loading environments and the subsequent risk of developing osteoarthritis remains unclear. This is of particular concern for astronauts. In space the reduced joint loading forces during prolonged microgravity (10^-6^ *g*) exposure could lead to osteoarthritis (OA), compromising quality of life post-spaceflight. In this study, we encapsulated human chondrocytes in an agarose gel of similar stiffness to the pericellular matrix to mimic the cartilage microenvironment. We then exposed agarose-chondrocyte constructs to simulated microgravity (SM) using a rotating wall vessel (RWV) bioreactor to better assess the cartilage health risks associated with spaceflight. Global metabolomic profiling detected a total of 1205 metabolite features across all samples, with 497 significant metabolite features identified by ANOVA (FDR-corrected p-value < 0.05). Specific metabolic shifts detected in response to SM exposure resulted in clusters of co-regulated metabolites, as well as key metabolites identified by variable importance in projection scores. Microgravity-induced metabolic shifts in gel constructs and media were indicative of protein synthesis, energy metabolism, nucleotide metabolism, and oxidative catabolism. The microgravity associated-metabolic shifts were consistent with early osteoarthritic metabolomic profiles in human synovial fluid, which suggests that even short-term exposure to microgravity (or other reduced mechanical loading environments) may lead to the development of OA.
