## Supplemental Data for "Metabolic Profiles of Encapsulated Chondrocytes Exposed to Short-Term Simulated Microgravity"

### Sheet: VIP_Gels
	Pathway total	Hits.total	Hits.sig	Expected	P(Fisher)	P(EASE)	P(Gamma)	Emp.Hits	Empirical	AdjP.Fisher	AdjP.EASE	AdjP.Gamma	Pathway Number	cpd.hits
Di-unsaturated fatty acid beta-oxidation	26	4	3	1.031	0.054038	0.26951	0.026862	0	0	1	1	1	P1	CE2422;C02050;CE2434
Caffeine metabolism	11	4	3	0.43619	0.054038	0.26951	0.026862	0	0	1	1	1	P2	C13747;C16365;C16362;C07480
Xenobiotics metabolism	110	4	3	4.3619	0.054038	0.26951	0.026862	0	0	1	1	1	P3	4nphsf;C14874;C14871
Lysine metabolism	52	16	6	2.062	0.20513	0.38665	0.032733	0	0	1	1	1	P4	C00025;C04092;C05543;C04076;C03239;C00450;C00047;C01181;C00956;C00408
Urea cycle/amino group metabolism	85	25	8	3.3705	0.298	0.46198	0.037463	0	0	1	1	1	P5	C00025;C00148;C01586;C00791;C02946;C00555;C00300;C01250;C01602;C05936
Purine metabolism	80	7	3	3.1723	0.25724	0.5685	0.045989	0	0	1	1	1	P6	C00025;C01551;C00074
Vitamin B6 (pyridoxine) metabolism	11	3	2	0.43619	0.16362	0.58719	0.047776	0	0	1	1	1	P7	C00250;C00534
Arginine and Proline Metabolism	45	16	5	1.7844	0.39461	0.61555	0.050698	0	0	1	1	1	P8	C00025;C00148;C02946;C00555;C00763;C05936
Leukotriene metabolism	92	26	7	3.6481	0.52001	0.68964	0.059809	0	0	1	1	1	P9	CE2056;CE5967;CE5971;CE5947;CE5140;CE6182;CE6184;CE6187
Aspartate and asparagine metabolism	114	28	7	4.5205	0.61033	0.7628	0.07182	0	0	1	1	1	P10	C00025;C00148;CE1936;C00555;C00077;C05936;CE4788;C03415;C02946;C00047
Aminosugars metabolism	69	5	2	2.7361	0.38205	0.77199	0.07363	0	0	1	1	1	P11	C00025;C00074
Beta-Alanine metabolism	20	5	2	0.79307	0.38205	0.77199	0.07363	0	0	1	1	1	P12	C00025;C00555
Butanoate metabolism	34	6	2	1.3482	0.48337	0.83073	0.087549	3	0.03	1	1	1	P13	C00025;C05548
Omega-6 fatty acid metabolism	55	6	2	2.1809	0.48337	0.83073	0.087549	4	0.04	1	1	1	P14	C02050;CE4846
Tryptophan metabolism	94	17	4	3.7274	0.67548	0.85195	0.093935	1	0.01	1	1	1	P15	C00025;C05645;CE5982;C01252;C05637;C02470;C01717;C05639
Fatty acid oxidation, peroxisome	28	7	2	1.1103	0.57382	0.87444	0.10187	4	0.04	1	1	1	P16	adrncoa;phyt2ohcoa
Valine, leucine and isoleucine degradation	65	8	2	2.5775	0.65227	0.90693	0.11643	2	0.02	1	1	1	P17	C00025;C05118;C05119
Tyrosine metabolism	160	32	6	6.3446	0.87581	0.94433	0.14158	0	0	1	1	1	P18	C00025;C09640;C00079;CE5541;CE4890;C07453;C00355;CE5536;C05587;CE2172
Glycine, serine, alanine and threonine metabolism	88	16	3	3.4895	0.82457	0.94457	0.14179	0	0	1	1	1	P19	C00025;C00300;C00077
Glycerophospholipid metabolism	156	16	3	6.1859	0.82457	0.94457	0.14179	7	0.07	1	1	1	P20	C01996;C00670;C00346;C00111
Fructose and mannose metabolism	33	10	2	1.3086	0.77449	0.94898	0.14584	7	0.07	1	1	1	P21	C00661;C00111;CE2846
C21-steroid hormone biosynthesis and metabolism	112	17	3	4.4412	0.85652	0.95692	0.15408	1	0.01	1	1	1	P22	C05488;C05497;C05479;C05446;C05477;C01953;C02140;C04042
Drug metabolism - cytochrome P450	53	11	2	2.1016	0.82033	0.96227	0.16053	30	0.3	1	1	1	P23	C16610;C16608
Carnitine shuttle	72	19	3	2.855	0.90559	0.97423	0.17891	7	0.07	1	1	1	P24	lnlncacoa;pcrn;adrncoa
Fatty acid oxidation	35	13	2	1.3879	0.88789	0.97942	0.18963	5	0.05	1	1	1	P25	adrncoa;lnlncacoa
Pyrimidine metabolism	70	14	2	2.7757	0.91209	0.98481	0.20397	9	0.09	1	1	1	P26	C00025;C00074
Fatty acid activation	74	16	2	2.9344	0.94662	0.99175	0.23215	9	0.09	1	1	1	P27	adrncoa;lnlncacoa
De novo fatty acid biosynthesis	106	18	2	4.2033	0.96805	0.99554	0.25959	24	0.24	1	1	1	P28	C16169;C02050;CE2248;CE2247
N-Glycan biosynthesis	48	3	1	1.9034	0.59078	1	1	28	0.28	1	1	1	P29	C00621
Glycolysis and Gluconeogenesis	49	9	1	1.943	0.93287	1	1	0	0	1	1	1	P30	C00111;C00074;C00661
Pyruvate Metabolism	20	5	1	0.79307	0.77529	1	1	0	0	1	1	1	P31	C00111;C00661
Sialic acid metabolism	107	13	1	4.2429	0.98019	1	1	68	0.68	1	1	1	P32	C00074
Putative anti-Inflammatory metabolites formation from EPA	27	12	1	1.0706	0.97309	1	1	33	0.33	1	1	1	P33	C00025
Linoleate metabolism	46	4	1	1.8241	0.69664	1	1	4	0.04	1	1	1	P34	CE5921
Squalene and cholesterol biosynthesis	55	7	1	2.1809	0.87699	1	1	5	0.05	1	1	1	P35	C03428
Galactose metabolism	41	16	1	1.6258	0.99214	1	1	50	0.5	1	1	1	P36	C00111
Histidine metabolism	33	10	1	1.3086	0.95046	1	1	75	0.75	1	1	1	P37	C00025
Bile acid biosynthesis	82	3	1	3.2516	0.59078	1	1	0	0	1	1	1	P38	C05446;CE1272;CE0232
Vitamin H (biotin) metabolism	5	2	1	0.19827	0.44839	1	1	0	0	1	1	1	P39	C00047
Biopterin metabolism	22	1	1	0.87238	0.25702	1	1	0	0	1	1	1	P40	C00079
Vitamin E metabolism	54	3	1	2.1413	0.59078	1	1	28	0.28	1	1	1	P41	CE5850
Androgen and estrogen biosynthesis and metabolism	95	13	1	3.7671	0.98019	1	1	60	0.6	1	1	1	P42	C01953
Lipoate metabolism	8	1	1	0.31723	0.25702	1	1	0	0	1	1	1	P43	C00047
Vitamin B9 (folate) metabolism	33	4	1	1.3086	0.69664	1	1	16	0.16	1	1	1	P44	C00025
Glyoxylate and Dicarboxylate Metabolism	12	1	1	0.47584	0.25702	1	1	0	0	1	1	1	P45	C00111
Omega-3 fatty acid metabolism	39	6	1	1.5465	0.83368	1	1	23	0.23	1	1	1	P46	CE4854
Vitamin B3 (nicotinate and nicotinamide) metabolism	28	5	1	1.1103	0.77529	1	1	19	0.19	1	1	1	P47	C00025
Ascorbate (Vitamin C) and Aldarate Metabolism	29	2	1	1.15	0.44839	1	1	7	0.07	1	1	1	P48	C02147
Polyunsaturated fatty acid biosynthesis	21	2	1	0.83272	0.44839	1	1	21	0.21	1	1	1	P49	C16169
Alanine and Aspartate Metabolism	30	9	1	1.1896	0.93287	1	1	12	0.12	1	1	1	P50	C00025
Glutathione Metabolism	19	4	1	0.75342	0.69664	1	1	0	0	1	1	1	P51	C00025
TCA cycle	31	1	1	1.2293	0.25702	1	1	0	0	1	1	1	P52	C00074
3-Chloroacrylic acid degradation	6	2	1	0.23792	0.44839	1	1	0	0	1	1	1	P53	C06614;C06615
Arachidonic acid metabolism	95	35	1	3.7671	0.99998	1	1	69	0.69	1	1	1	P54	C00025
Glycosphingolipid metabolism	67	8	1	2.6568	0.90909	1	1	13	0.13	1	1	1	P55	C00346
Glutamate metabolism	15	5	1	0.5948	0.77529	1	1	0	0	1	1	1	P56	C00025
Phosphatidylinositol phosphate metabolism	59	6	1	2.3396	0.83368	1	1	25	0.25	1	1	1	P57	C01204
Prostaglandin formation from arachidonate	78	13	1	3.093	0.98019	1	1	55	0.55	1	1	1	P58	CE5533;CE5926;CE1447;CE5534;CE5930
Carbon fixation	10	3	1	0.39653	0.59078	1	1	0	0	1	1	1	P59	C00111;C00074
Nitrogen metabolism	6	2	1	0.23792	0.44839	1	1	0	0	1	1	1	P60	C00025
Drug metabolism - other enzymes	31	3	1	1.2293	0.59078	1	1	4	0.04	1	1	1	P61	C16635
Phytanic acid peroxisomal oxidation	34	5	1	1.3482	0.77529	1	1	11	0.11	1	1	1	P62	CE5123
Pentose phosphate pathway	37	8	1	1.4672	0.90909	1	1	0	0	1	1	1	P63	C00661;C00111
Methionine and cysteine metabolism	94	6	1	3.7274	0.83368	1	1	38	0.38	1	1	1	P64	C00025

### Sheet: VIP_Media
	Pathway total	Hits.total	Hits.sig	Expected	P(Fisher)	P(EASE)	P(Gamma)	Emp.Hits	Empirical	AdjP.Fisher	AdjP.EASE	AdjP.Gamma	Pathway Number	cpd.hits
Glutathione Metabolism	19	4	3	1.2916	0.22812	0.59056	0.04789	0	0	1	1	1	P1	C01879;C00025;C03740
Glycosylphosphatidylinositol(GPI)-anchor biosynthesis	6	2	2	0.40786	0.1936	0.68519	0.059042	0	0	1	1	1	P2	C00154;C00165
Nitrogen metabolism	6	2	2	0.40786	0.1936	0.68519	0.059042	0	0	1	1	1	P3	C00025;C00064
Histidine metabolism	33	10	5	2.2433	0.47105	0.71119	0.062849	15	0.15	1	1	1	P4	C00025;C00021;C00439;C00388;C00386
Vitamin B3 (nicotinate and nicotinamide) metabolism	28	5	3	1.9034	0.38921	0.72743	0.065442	1	0.01	1	1	1	P5	C00025;C00021;C00064
Aminosugars metabolism	69	5	3	4.6904	0.38921	0.72743	0.065442	0	0	1	1	1	P6	C00025;C00064;C00074
Beta-Alanine metabolism	20	5	3	1.3595	0.38921	0.72743	0.065442	0	0	1	1	1	P7	C00025;C00386;C01013
Androgen and estrogen biosynthesis and metabolism	95	13	6	6.4578	0.54676	0.74895	0.069171	4	0.04	1	1	1	P8	C00021;C02538;CE5248;C01953;CE5247;C04555
Glycerophospholipid metabolism	156	16	7	10.604	0.60693	0.77961	0.075175	1	0.01	1	1	1	P9	C00021;C01996;C04598;C06427;C00165;C00346;C00577;C00111;C00184
Fatty Acid Metabolism	63	6	3	4.2826	0.53986	0.82343	0.085623	1	0.01	1	1	1	P10	C00318;C00154;ttdcea
Butanoate metabolism	34	6	3	2.3112	0.53986	0.82343	0.085623	9	0.09	1	1	1	P11	C00025;C05548;C03087
Phosphatidylinositol phosphate metabolism	59	6	3	4.0107	0.53986	0.82343	0.085623	2	0.02	1	1	1	P12	C00154;C01235;C00165
Methionine and cysteine metabolism	94	6	3	6.3899	0.53986	0.82343	0.085623	12	0.12	1	1	1	P13	C00025;C00021;C01817
Alkaloid biosynthesis II	10	3	2	0.67977	0.41114	0.82382	0.085726	0	0	1	1	1	P14	C01416;C06178;C00180
Vitamin E metabolism	54	3	2	3.6708	0.41114	0.82382	0.085726	15	0.15	1	1	1	P15	CE5021;CE5850
Vitamin A (retinol) metabolism	67	3	2	4.5545	0.41114	0.82382	0.085726	7	0.07	1	1	1	P16	CE2953;CE5757
C21-steroid hormone biosynthesis and metabolism	112	17	7	7.6135	0.68574	0.8344	0.088689	0	0	1	1	1	P17	C05488;C05497;C05479;C02538;tststerones;C05446;C05477;C04555;C01953;C02140;C04042
Purine metabolism	80	7	3	5.4382	0.66644	0.88797	0.10767	2	0.02	1	1	1	P18	C00025;C00074;C00064
Linoleate metabolism	46	4	2	3.127	0.59415	0.90157	0.11404	1	0.01	1	1	1	P19	CE5921;C06426
Caffeine metabolism	11	4	2	0.74775	0.59415	0.90157	0.11404	5	0.05	1	1	1	P20	C13747;C16362;C07480
Vitamin B9 (folate) metabolism	33	4	2	2.2433	0.59415	0.90157	0.11404	1	0.01	1	1	1	P21	C00025;C00445
Xenobiotics metabolism	110	4	2	7.4775	0.59415	0.90157	0.11404	0	0	1	1	1	P22	C14874;C14871
Glycine, serine, alanine and threonine metabolism	88	16	6	5.982	0.78485	0.9033	0.11491	0	0	1	1	1	P23	C00025;C00021;C00256;C00300;C00077;CE0469
Lysine metabolism	52	16	6	3.5348	0.78485	0.9033	0.11491	7	0.07	1	1	1	P24	C00025;C00021;C05543;C00318;C01181;C00956
Tryptophan metabolism	94	17	6	6.3899	0.83891	0.93201	0.13232	1	0.01	1	1	1	P25	C00025;C00021;C05645;C01252;C05637;CE1918;CE3140;CE2122;C05639
Pyruvate Metabolism	20	5	2	1.3595	0.73078	0.9451	0.14289	0	0	1	1	1	P26	C00256;C00186;C00111;C00661
Glutamate metabolism	15	5	2	1.0197	0.73078	0.9451	0.14289	0	0	1	1	1	P27	C00025;C00064
Phytanic acid peroxisomal oxidation	34	5	2	2.3112	0.73078	0.9451	0.14289	3	0.03	1	1	1	P28	C07296;CE5123;CE2038
Putative anti-Inflammatory metabolites formation from EPA	27	12	4	1.8354	0.85408	0.95239	0.14992	7	0.07	1	1	1	P29	C00025;CE7111;CE7090;CE7091;CE6508;CE7085;CE7084;CE7083;CE7082;CE7081;CE7080;CE7079
Alanine and Aspartate Metabolism	30	9	3	2.0393	0.83931	0.95693	0.15486	0	0	1	1	1	P30	C00025;C00064;C00327
Arginine and Proline Metabolism	45	16	5	3.059	0.90628	0.96779	0.16908	3	0.03	1	1	1	P31	C00025;C00148;C00327;C00763;C04281;C00064
Saturated fatty acids beta-oxidation	36	6	2	2.4472	0.82624	0.96943	0.17164	12	0.12	1	1	1	P32	C00318;C00154
Urea cycle/amino group metabolism	85	25	8	5.7781	0.92917	0.97016	0.17282	7	0.07	1	1	1	P33	C00025;C00148;C01586;C00021;C00791;C00327;C00300;C05200;C01602
Fructose and mannose metabolism	33	10	3	2.2433	0.89216	0.97377	0.17908	14	0.14	1	1	1	P34	C00577;C00661;C00111;CE1787;CE2848
Leukotriene metabolism	92	26	8	6.2539	0.94826	0.97913	0.1901	7	0.07	1	1	1	P35	CE5349;CE5343;CE5944;CE5947;CE5179;CE5178;C03577;CE5307;C05952;CE5319;CE2446;CE6193;CE6228;CE6229;CE4990;CE2445
Pyrimidine metabolism	70	14	4	4.7584	0.93066	0.98055	0.19348	11	0.11	1	1	1	P36	C00064;C05100;C00025;C00906;C00074;C00526
Fatty acid oxidation, peroxisome	28	7	2	1.9034	0.89016	0.98301	0.19993	33	0.33	1	1	1	P37	C00154;phyt2ohcoa
Drug metabolism - cytochrome P450	53	11	3	3.6028	0.92891	0.98418	0.20331	51	0.51	1	1	1	P38	C16610;C16561;C16546
Valine, leucine and isoleucine degradation	65	8	2	4.4185	0.9317	0.99057	0.22755	25	0.25	1	1	1	P39	C00025;C00123;C00407
Glycosphingolipid metabolism	67	8	2	4.5545	0.9317	0.99057	0.22755	31	0.31	1	1	1	P40	C00346;C00154
Sialic acid metabolism	107	13	3	7.2736	0.97045	0.99438	0.25115	60	0.6	1	1	1	P41	C00074;C00243;C00165;C06373
Prostaglandin formation from arachidonate	78	13	3	5.3022	0.97045	0.99438	0.25115	44	0.44	1	1	1	P42	CE1243;CE5304;CE4876;CE6240;CE4877
Glycolysis and Gluconeogenesis	49	9	2	3.3309	0.9581	0.99478	0.25443	0	0	1	1	1	P43	C00111;C00074;C00661;C00186
Tyrosine metabolism	160	32	8	10.876	0.9938	0.99801	0.2965	3	0.03	1	1	1	P44	C00021;CE5629;C00025;C03758;C02505;C00544;C05332;C05577;C00064;C00355;CE5536;C01161
Galactose metabolism	41	16	3	2.7871	0.99274	0.99887	0.31995	49	0.49	1	1	1	P45	C05400;C05402;C00577;C00111;C00243;C00089
Aspartate and asparagine metabolism	114	28	6	7.7494	0.99733	0.99934	0.34138	14	0.14	1	1	1	P46	C00025;C00148;C05829;C02238;C03740;C00077;C00064;C01879;CE4788;C03413;C00327;C04281;C04282
Arachidonic acid metabolism	95	35	8	6.4578	0.99811	0.99945	0.34904	13	0.13	1	1	1	P47	C00025;leuktrF4;CE7096;CE7097;CE6251;CE5815;C06427;CE5178;CE2084;CE7172;CE2567;CE2566;leuktrE4
De novo fatty acid biosynthesis	106	18	3	7.2056	0.99728	0.99962	0.36337	66	0.66	1	1	1	P48	C00154;C02050;CE2248;CE2247;C06427;C06426
Carnitine shuttle	72	19	3	4.8944	0.99835	0.99978	0.38429	61	0.61	1	1	1	P49	C00154;C00318;clpndcrn;hpdcacoa;dcsptn1crn
Fatty acid activation	74	16	2	5.0303	0.99893	0.99992	0.42058	65	0.65	1	1	1	P50	C00154;C06427;C06426;hpdcacoa
R Group Synthesis	7	3	1	0.47584	0.82585	1	1	34	0.34	1	1	1	P51	C00154
Di-unsaturated fatty acid beta-oxidation	26	4	1	1.7674	0.90308	1	1	0	0	1	1	1	P52	C02050
Hexose phosphorylation	20	8	1	1.3595	0.99086	1	1	23	0.23	1	1	1	P53	C01083;C00089
Squalene and cholesterol biosynthesis	55	7	1	3.7388	0.98347	1	1	13	0.13	1	1	1	P54	44mctr;C11455;C15783
3-oxo-10R-octadecatrienoate beta-oxidation	27	2	1	1.8354	0.68761	1	1	21	0.21	1	1	1	P55	CE5307;CE5319
Bile acid biosynthesis	82	3	1	5.5741	0.82585	1	1	0	0	1	1	1	P56	C05446;CE1272;CE0232
Propanoate metabolism	31	1	1	2.1073	0.4406	1	1	0	0	1	1	1	P57	C01013
Glyoxylate and Dicarboxylate Metabolism	12	1	1	0.81573	0.4406	1	1	0	0	1	1	1	P58	C00111
Fatty acid oxidation	35	13	1	2.3792	0.99954	1	1	59	0.59	1	1	1	P59	C00154;hpdcacoa
Omega-3 fatty acid metabolism	39	6	1	2.6511	0.97014	1	1	43	0.43	1	1	1	P60	C06427
Ascorbate (Vitamin C) and Aldarate Metabolism	29	2	1	1.9713	0.68761	1	1	12	0.12	1	1	1	P61	C01620
D4&E4-neuroprostanes formation	37	7	1	2.5152	0.98347	1	1	0	0	1	1	1	P62	CE6432;CE6435;CE6438;CE6429;CE6420;CE6426;CE6423
TCA cycle	31	1	1	2.1073	0.4406	1	1	0	0	1	1	1	P63	C00074
3-Chloroacrylic acid degradation	6	2	1	0.40786	0.68761	1	1	0	0	1	1	1	P64	C06614;C06615
Limonene and pinene degradation	10	2	1	0.67977	0.68761	1	1	0	0	1	1	1	P65	C06306;C06078
Vitamin K metabolism	3	1	1	0.20393	0.4406	1	1	13	0.13	1	1	1	P66	C05850
Porphyrin metabolism	43	4	1	2.923	0.90308	1	1	58	0.58	1	1	1	P67	C01079
Vitamin B12 (cyanocobalamin) metabolism	9	2	1	0.6118	0.68761	1	1	37	0.37	1	1	1	P68	C00021
Carbon fixation	10	3	1	0.67977	0.82585	1	1	0	0	1	1	1	P69	C00111;C00074
Ubiquinone Biosynthesis	10	3	1	0.67977	0.82585	1	1	37	0.37	1	1	1	P70	C00021
Starch and Sucrose Metabolism	33	8	1	2.2433	0.99086	1	1	37	0.37	1	1	1	P71	C01083;C00208;C00897;C00185
Omega-6 fatty acid metabolism	55	6	1	3.7388	0.97014	1	1	50	0.5	1	1	1	P72	C02050
Pentose phosphate pathway	37	8	1	2.5152	0.99086	1	1	0	0	1	1	1	P73	C00661;C00111
